# Genomic Insights into the Population History and Adaptive Traits of Latin American Criollo Cattle

**DOI:** 10.1101/2023.09.10.556512

**Authors:** James A. Ward, Said I. Ng’ang’a, Imtiaz A. S. Randhawa, Gillian P. McHugo, John F. O’Grady, Julio M. Flórez, John A. Browne, Ana M. Pérez O’Brien, Antonio J. Landaeta-Hernández, José F. Garcia, Tad S. Sonstegard, Laurent A. F. Frantz, Michael Salter-Townshend, David E. MacHugh

## Abstract

Criollo cattle, descendants of animals brought by Iberian colonists to the Americas, have been subject to centuries of natural and human-mediated selection in novel tropical agroecological zones. Consequently, these breeds have evolved distinct characteristics such as resistance to disease and exceptional heat tolerance. In addition to European taurine (*Bos taurus*) ancestry, it has been proposed that gene flow from African taurine and Asian indicine (*Bos indicus*) cattle has shaped the ancestry of Criollo cattle. In this study, we analysed Criollo breeds from Colombia and Venezuela using whole-genome sequencing (WGS) and single-nucleotide polymorphism (SNP) array data to examine population structure and admixture at high resolution. Analysis of genetic structure and ancestry components provided evidence for African taurine and Asian indicine admixture in Criollo cattle. In addition, using WGS data, we detected selection signatures associated with a myriad of adaptive traits, revealing genes linked to thermotolerance, reproduction, fertility, immunity, and distinct coat and skin coloration traits. This study underscores the remarkable adaptability of Criollo cattle and highlights the genetic richness and potential of these breeds in the face of climate change, habitat flux, and disease challenges. Further research is warranted to leverage these findings for more effective and sustainable cattle breeding programmes.
