## Supplementary Table S2 for "Genomic Insights into the Population History and Adaptive Traits of Latin American Criollo Cattle"

### Sheet: Sheet1
Breed/population	Lab code	Breed	Lineage	Source
IBT	ALT01	Alentejana	European Taurine	dx.doi.org/10.1038/hdy.2016.79
IBT	ALT02	Alentejana	European Taurine	dx.doi.org/10.1038/hdy.2016.79
IBT	ARQ01	Arouquesa	European Taurine	dx.doi.org/10.1038/hdy.2016.79
IBT	ARQ02	Arouquesa	European Taurine	dx.doi.org/10.1038/hdy.2016.79
IBT	ARQ03	Arouquesa	European Taurine	dx.doi.org/10.1038/hdy.2016.79
IBT	BRC01	Berrenda en colorado	European Taurine	dx.doi.org/10.1038/hdy.2016.79
IBT	BRC02	Berrenda en colorado	European Taurine	dx.doi.org/10.1038/hdy.2016.79
IBT	BRN01	Berrenda en negro	European Taurine	dx.doi.org/10.1038/hdy.2016.79
IBT	BRN02	Berrenda en negro	European Taurine	dx.doi.org/10.1038/hdy.2016.79
IBT	BRN03	Berrenda en negro	European Taurine	dx.doi.org/10.1038/hdy.2016.79
IBT	CCH01	Cachena	European Taurine	dx.doi.org/10.1038/hdy.2016.79
IBT	CCH02	Cachena	European Taurine	dx.doi.org/10.1038/hdy.2016.79
IBT	CCH03	Cachena	European Taurine	dx.doi.org/10.1038/hdy.2016.79
IBT	CLD01	Caldelana	European Taurine	dx.doi.org/10.1038/hdy.2016.79
IBT	CRD01	Cardena	European Taurine	dx.doi.org/10.1038/hdy.2016.79
IBT	CRD02	Cardena	European Taurine	dx.doi.org/10.1038/hdy.2016.79
IBT	CRD03	Cardena	European Taurine	dx.doi.org/10.1038/hdy.2016.79
IBT	CRD04	Cardena	European Taurine	dx.doi.org/10.1038/hdy.2016.79
IBT	CRD05	Cardena	European Taurine	dx.doi.org/10.1038/hdy.2016.79
IBT	LID01	Lidia	European Taurine	dx.doi.org/10.1038/hdy.2016.79
IBT	LID02	Lidia	European Taurine	dx.doi.org/10.1038/hdy.2016.79
IBT	LID03	Lidia	European Taurine	dx.doi.org/10.1038/hdy.2016.79
IBT	LIM02	Limia	European Taurine	dx.doi.org/10.1038/hdy.2016.79
IBT	LIM03	Limia	European Taurine	dx.doi.org/10.1038/hdy.2016.79
IBT	LIM04	Limia	European Taurine	dx.doi.org/10.1038/hdy.2016.79
IBT	LIM05	Limia	European Taurine	dx.doi.org/10.1038/hdy.2016.79
IBT	LIM06	Limia	European Taurine	dx.doi.org/10.1038/hdy.2016.79
IBT	MAR02	Maronesa	European Taurine	dx.doi.org/10.1038/hdy.2016.79
IBT	MAR03	Maronesa	European Taurine	dx.doi.org/10.1038/hdy.2016.79
IBT	MAR04	Maronesa	European Taurine	dx.doi.org/10.1038/hdy.2016.79
IBT	MAR05	Maronesa	European Taurine	dx.doi.org/10.1038/hdy.2016.79
IBT	MRD01	Mirandesa	European Taurine	dx.doi.org/10.1038/hdy.2016.79
IBT	MRD02	Mirandesa	European Taurine	dx.doi.org/10.1038/hdy.2016.79
IBT	PAJ02	Pajuna	European Taurine	dx.doi.org/10.1038/hdy.2016.79
IBT	PAJ03	Pajuna	European Taurine	dx.doi.org/10.1038/hdy.2016.79
IBT	PAJ04	Pajuna	European Taurine	dx.doi.org/10.1038/hdy.2016.79
IBT	PAJ05	Pajuna	European Taurine	dx.doi.org/10.1038/hdy.2016.79
IBT	PAJ06	Pajuna	European Taurine	dx.doi.org/10.1038/hdy.2016.79
IBT	PAJ07	Pajuna	European Taurine	dx.doi.org/10.1038/hdy.2016.79
IBT	SAY02	Sayaguesa	European Taurine	dx.doi.org/10.1038/hdy.2016.79
IBT	SAY03	Sayaguesa	European Taurine	dx.doi.org/10.1038/hdy.2016.79
IBT	SAY04	Sayaguesa	European Taurine	dx.doi.org/10.1038/hdy.2016.79
IBT	SAY05	Sayaguesa	European Taurine	dx.doi.org/10.1038/hdy.2016.79
IBT	SAY06	Sayaguesa	European Taurine	dx.doi.org/10.1038/hdy.2016.79
IBT	TUD01	Tudanca	European Taurine	dx.doi.org/10.1038/hdy.2016.79
SEN	SEN1	Senepol	American Creole	www.illumina.com/applications/agriculture.ilmn
SEN	SEN2	Senepol	American Creole	www.illumina.com/applications/agriculture.ilmn
SEN	SEN3	Senepol	American Creole	www.illumina.com/applications/agriculture.ilmn
SEN	SEN4	Senepol	American Creole	www.illumina.com/applications/agriculture.ilmn
SEN	SEN5	Senepol	American Creole	www.illumina.com/applications/agriculture.ilmn
SEN	SEN6	Senepol	American Creole	www.illumina.com/applications/agriculture.ilmn
SEN	SEN7	Senepol	American Creole	www.illumina.com/applications/agriculture.ilmn
SEN	SEN8	Senepol	American Creole	www.illumina.com/applications/agriculture.ilmn
SEN	SEN9	Senepol	American Creole	www.illumina.com/applications/agriculture.ilmn
SEN	SEN10	Senepol	American Creole	www.illumina.com/applications/agriculture.ilmn
SEN	SEN11	Senepol	American Creole	www.illumina.com/applications/agriculture.ilmn
SEN	SEN12	Senepol	American Creole	www.illumina.com/applications/agriculture.ilmn
NDA	GM51	Guinean N’Dama	African Taurine	doi.org/10.1016/j.isci.2022.104672
NDA	GM52	Guinean N’Dama	African Taurine	doi.org/10.1016/j.isci.2022.104672
NDA	GM53	Guinean N’Dama	African Taurine	doi.org/10.1016/j.isci.2022.104672
NDA	GM54	Guinean N’Dama	African Taurine	doi.org/10.1016/j.isci.2022.104672
NDA	GM55	Guinean N’Dama	African Taurine	doi.org/10.1016/j.isci.2022.104672
NDA	GM56	Guinean N’Dama	African Taurine	doi.org/10.1016/j.isci.2022.104672
NDA	GM57	Guinean N’Dama	African Taurine	doi.org/10.1016/j.isci.2022.104672
NDA	GM58	Guinean N’Dama	African Taurine	doi.org/10.1016/j.isci.2022.104672
NDA	GM59	Guinean N’Dama	African Taurine	doi.org/10.1016/j.isci.2022.104672
NDA	GM60	Guinean N’Dama	African Taurine	doi.org/10.1016/j.isci.2022.104672
NDA	GM61	Guinean N’Dama	African Taurine	doi.org/10.1016/j.isci.2022.104672
NDA	GM62	Guinean N’Dama	African Taurine	doi.org/10.1016/j.isci.2022.104672
NDA	GM63	Guinean N’Dama	African Taurine	doi.org/10.1016/j.isci.2022.104672
NDA	GM64	Guinean N’Dama	African Taurine	doi.org/10.1016/j.isci.2022.104672
NDA	GM65	Guinean N’Dama	African Taurine	doi.org/10.1016/j.isci.2022.104672
NDA	GM66	Guinean N’Dama	African Taurine	doi.org/10.1016/j.isci.2022.104672
NDA	GM67	Guinean N’Dama	African Taurine	doi.org/10.1016/j.isci.2022.104672
NDA	GM68	Guinean N’Dama	African Taurine	doi.org/10.1016/j.isci.2022.104672
NDA	GM69	Guinean N’Dama	African Taurine	doi.org/10.1016/j.isci.2022.104672
NDA	GM70	Guinean N’Dama	African Taurine	doi.org/10.1016/j.isci.2022.104672
NDA	GM71	Guinean N’Dama	African Taurine	doi.org/10.1016/j.isci.2022.104672
NDA	GM72	Guinean N’Dama	African Taurine	doi.org/10.1016/j.isci.2022.104672
NDA	GM73	Guinean N’Dama	African Taurine	doi.org/10.1016/j.isci.2022.104672
JER	279	Jersey	European Taurine	doi.org/10.3389/fgene.2017.00068
JER	285	Jersey	European Taurine	doi.org/10.3389/fgene.2017.00068
JER	290	Jersey	European Taurine	doi.org/10.3389/fgene.2017.00068
JER	294	Jersey	European Taurine	doi.org/10.3389/fgene.2017.00068
JER	297	Jersey	European Taurine	doi.org/10.3389/fgene.2017.00068
JER	299	Jersey	European Taurine	doi.org/10.3389/fgene.2017.00068
JER	302	Jersey	European Taurine	doi.org/10.3389/fgene.2017.00068
JER	304	Jersey	European Taurine	doi.org/10.3389/fgene.2017.00068
JER	307	Jersey	European Taurine	doi.org/10.3389/fgene.2017.00068
JER	310	Jersey	European Taurine	doi.org/10.3389/fgene.2017.00068
JER	383	Jersey	European Taurine	doi.org/10.3389/fgene.2017.00068
JER	384	Jersey	European Taurine	doi.org/10.3389/fgene.2017.00068
JER	385	Jersey	European Taurine	doi.org/10.3389/fgene.2017.00068
JER	386	Jersey	European Taurine	doi.org/10.3389/fgene.2017.00068
JER	387	Jersey	European Taurine	doi.org/10.3389/fgene.2017.00068
JER	394	Jersey	European Taurine	doi.org/10.3389/fgene.2017.00068
JER	395	Jersey	European Taurine	doi.org/10.3389/fgene.2017.00068
JER	396	Jersey	European Taurine	doi.org/10.3389/fgene.2017.00068
JER	402	Jersey	European Taurine	doi.org/10.3389/fgene.2017.00068
JER	403	Jersey	European Taurine	doi.org/10.3389/fgene.2017.00068
JER	404	Jersey	European Taurine	doi.org/10.3389/fgene.2017.00068
JER	411	Jersey	European Taurine	doi.org/10.3389/fgene.2017.00068
JER	412	Jersey	European Taurine	doi.org/10.3389/fgene.2017.00068
JER	418	Jersey	European Taurine	doi.org/10.3389/fgene.2017.00068
JER	419	Jersey	European Taurine	doi.org/10.3389/fgene.2017.00068
JER	420	Jersey	European Taurine	doi.org/10.3389/fgene.2017.00068
JER	428	Jersey	European Taurine	doi.org/10.3389/fgene.2017.00068
JER	429	Jersey	European Taurine	doi.org/10.3389/fgene.2017.00068
JER	437	Jersey	European Taurine	doi.org/10.3389/fgene.2017.00068
JER	438	Jersey	European Taurine	doi.org/10.3389/fgene.2017.00068
JER	445	Jersey	European Taurine	doi.org/10.3389/fgene.2017.00068
JER	446	Jersey	European Taurine	doi.org/10.3389/fgene.2017.00068
HOL	277	Holstein	European Taurine	doi.org/10.3389/fgene.2017.00068
HOL	278	Holstein	European Taurine	doi.org/10.3389/fgene.2017.00068
HOL	283	Holstein	European Taurine	doi.org/10.3389/fgene.2017.00068
HOL	284	Holstein	European Taurine	doi.org/10.3389/fgene.2017.00068
HOL	289	Holstein	European Taurine	doi.org/10.3389/fgene.2017.00068
HOL	293	Holstein	European Taurine	doi.org/10.3389/fgene.2017.00068
HOL	298	Holstein	European Taurine	doi.org/10.3389/fgene.2017.00068
HOL	303	Holstein	European Taurine	doi.org/10.3389/fgene.2017.00068
HOL	306	Holstein	European Taurine	doi.org/10.3389/fgene.2017.00068
HOL	309	Holstein	European Taurine	doi.org/10.3389/fgene.2017.00068
HOL	388	Holstein	European Taurine	doi.org/10.3389/fgene.2017.00068
HOL	389	Holstein	European Taurine	doi.org/10.3389/fgene.2017.00068
HOL	390	Holstein	European Taurine	doi.org/10.3389/fgene.2017.00068
HOL	391	Holstein	European Taurine	doi.org/10.3389/fgene.2017.00068
HOL	392	Holstein	European Taurine	doi.org/10.3389/fgene.2017.00068
HOL	393	Holstein	European Taurine	doi.org/10.3389/fgene.2017.00068
HOL	397	Holstein	European Taurine	doi.org/10.3389/fgene.2017.00068
HOL	398	Holstein	European Taurine	doi.org/10.3389/fgene.2017.00068
HOL	399	Holstein	European Taurine	doi.org/10.3389/fgene.2017.00068
HOL	400	Holstein	European Taurine	doi.org/10.3389/fgene.2017.00068
HOL	401	Holstein	European Taurine	doi.org/10.3389/fgene.2017.00068
HOL	405	Holstein	European Taurine	doi.org/10.3389/fgene.2017.00068
HOL	406	Holstein	European Taurine	doi.org/10.3389/fgene.2017.00068
HOL	407	Holstein	European Taurine	doi.org/10.3389/fgene.2017.00068
HOL	408	Holstein	European Taurine	doi.org/10.3389/fgene.2017.00068
HOL	409	Holstein	European Taurine	doi.org/10.3389/fgene.2017.00068
HOL	410	Holstein	European Taurine	doi.org/10.3389/fgene.2017.00068
HOL	413	Holstein	European Taurine	doi.org/10.3389/fgene.2017.00068
HOL	414	Holstein	European Taurine	doi.org/10.3389/fgene.2017.00068
HOL	415	Holstein	European Taurine	doi.org/10.3389/fgene.2017.00068
HOL	416	Holstein	European Taurine	doi.org/10.3389/fgene.2017.00068
HOL	417	Holstein	European Taurine	doi.org/10.3389/fgene.2017.00068
HOL	421	Holstein	European Taurine	doi.org/10.3389/fgene.2017.00068
HOL	422	Holstein	European Taurine	doi.org/10.3389/fgene.2017.00068
HOL	423	Holstein	European Taurine	doi.org/10.3389/fgene.2017.00068
HOL	424	Holstein	European Taurine	doi.org/10.3389/fgene.2017.00068
HOL	425	Holstein	European Taurine	doi.org/10.3389/fgene.2017.00068
HOL	426	Holstein	European Taurine	doi.org/10.3389/fgene.2017.00068
HOL	427	Holstein	European Taurine	doi.org/10.3389/fgene.2017.00068
HOL	430	Holstein	European Taurine	doi.org/10.3389/fgene.2017.00068
HOL	431	Holstein	European Taurine	doi.org/10.3389/fgene.2017.00068
HOL	432	Holstein	European Taurine	doi.org/10.3389/fgene.2017.00068
HOL	433	Holstein	European Taurine	doi.org/10.3389/fgene.2017.00068
HOL	434	Holstein	European Taurine	doi.org/10.3389/fgene.2017.00068
HOL	435	Holstein	European Taurine	doi.org/10.3389/fgene.2017.00068
HOL	436	Holstein	European Taurine	doi.org/10.3389/fgene.2017.00068
HOL	439	Holstein	European Taurine	doi.org/10.3389/fgene.2017.00068
HOL	440	Holstein	European Taurine	doi.org/10.3389/fgene.2017.00068
HOL	441	Holstein	European Taurine	doi.org/10.3389/fgene.2017.00068
HOL	442	Holstein	European Taurine	doi.org/10.3389/fgene.2017.00068
HOL	443	Holstein	European Taurine	doi.org/10.3389/fgene.2017.00068
HOL	444	Holstein	European Taurine	doi.org/10.3389/fgene.2017.00068
HOL	447	Holstein	European Taurine	doi.org/10.3389/fgene.2017.00068
HOL	448	Holstein	European Taurine	doi.org/10.3389/fgene.2017.00068
HOL	449	Holstein	European Taurine	doi.org/10.3389/fgene.2017.00068
HOL	450	Holstein	European Taurine	doi.org/10.3389/fgene.2017.00068
HOL	451	Holstein	European Taurine	doi.org/10.3389/fgene.2017.00068
HOL	452	Holstein	European Taurine	doi.org/10.3389/fgene.2017.00068
HOL	453	Holstein	European Taurine	doi.org/10.3389/fgene.2017.00068
NEL	280	Nelore	American Indicine	doi.org/10.3389/fgene.2017.00068
NEL	282	Nelore	American Indicine	doi.org/10.3389/fgene.2017.00068
NEL	286	Nelore	American Indicine	doi.org/10.3389/fgene.2017.00068
NEL	288	Nelore	American Indicine	doi.org/10.3389/fgene.2017.00068
NEL	291	Nelore	American Indicine	doi.org/10.3389/fgene.2017.00068
NEL	295	Nelore	American Indicine	doi.org/10.3389/fgene.2017.00068
NEL	296	Nelore	American Indicine	doi.org/10.3389/fgene.2017.00068
NEL	300	Nelore	American Indicine	doi.org/10.3389/fgene.2017.00068
NEL	301	Nelore	American Indicine	doi.org/10.3389/fgene.2017.00068
NEL	305	Nelore	American Indicine	doi.org/10.3389/fgene.2017.00068
NEL	308	Nelore	American Indicine	doi.org/10.3389/fgene.2017.00068
NEL	311	Nelore	American Indicine	doi.org/10.3389/fgene.2017.00068
NEL	313	Nelore	American Indicine	doi.org/10.3389/fgene.2017.00068
NEL	358	Nelore	American Indicine	doi.org/10.3389/fgene.2017.00068
NEL	359	Nelore	American Indicine	doi.org/10.3389/fgene.2017.00068
NEL	360	Nelore	American Indicine	doi.org/10.3389/fgene.2017.00068
NEL	362	Nelore	American Indicine	doi.org/10.3389/fgene.2017.00068
NEL	363	Nelore	American Indicine	doi.org/10.3389/fgene.2017.00068
NEL	364	Nelore	American Indicine	doi.org/10.3389/fgene.2017.00068
NEL	366	Nelore	American Indicine	doi.org/10.3389/fgene.2017.00068
NEL	367	Nelore	American Indicine	doi.org/10.3389/fgene.2017.00068
NEL	368	Nelore	American Indicine	doi.org/10.3389/fgene.2017.00068
NEL	370	Nelore	American Indicine	doi.org/10.3389/fgene.2017.00068
NEL	371	Nelore	American Indicine	doi.org/10.3389/fgene.2017.00068
NEL	372	Nelore	American Indicine	doi.org/10.3389/fgene.2017.00068
NEL	374	Nelore	American Indicine	doi.org/10.3389/fgene.2017.00068
NEL	375	Nelore	American Indicine	doi.org/10.3389/fgene.2017.00068
NEL	376	Nelore	American Indicine	doi.org/10.3389/fgene.2017.00068
NEL	377	Nelore	American Indicine	doi.org/10.3389/fgene.2017.00068
NEL	378	Nelore	American Indicine	doi.org/10.3389/fgene.2017.00068
NEL	379	Nelore	American Indicine	doi.org/10.3389/fgene.2017.00068
NEL	380	Nelore	American Indicine	doi.org/10.3389/fgene.2017.00068
NEL	381	Nelore	American Indicine	doi.org/10.3389/fgene.2017.00068
NEL	382	Nelore	American Indicine	doi.org/10.3389/fgene.2017.00068
GIR	281	Gir	Asian Indicine	doi.org/10.3389/fgene.2017.00068
GIR	287	Gir	Asian Indicine	doi.org/10.3389/fgene.2017.00068
GIR	292	Gir	Asian Indicine	doi.org/10.3389/fgene.2017.00068
GIR	312	Gir	Asian Indicine	doi.org/10.3389/fgene.2017.00068
GIR	314	Gir	Asian Indicine	doi.org/10.3389/fgene.2017.00068
GIR	315	Gir	Asian Indicine	doi.org/10.3389/fgene.2017.00068
GIR	316	Gir	Asian Indicine	doi.org/10.3389/fgene.2017.00068
GIR	318	Gir	Asian Indicine	doi.org/10.3389/fgene.2017.00068
GIR	319	Gir	Asian Indicine	doi.org/10.3389/fgene.2017.00068
GIR	320	Gir	Asian Indicine	doi.org/10.3389/fgene.2017.00068
GIR	323	Gir	Asian Indicine	doi.org/10.3389/fgene.2017.00068
GIR	324	Gir	Asian Indicine	doi.org/10.3389/fgene.2017.00068
GIR	325	Gir	Asian Indicine	doi.org/10.3389/fgene.2017.00068
GIR	328	Gir	Asian Indicine	doi.org/10.3389/fgene.2017.00068
GIR	329	Gir	Asian Indicine	doi.org/10.3389/fgene.2017.00068
GIR	330	Gir	Asian Indicine	doi.org/10.3389/fgene.2017.00068
GIR	334	Gir	Asian Indicine	doi.org/10.3389/fgene.2017.00068
GIR	335	Gir	Asian Indicine	doi.org/10.3389/fgene.2017.00068
GIR	336	Gir	Asian Indicine	doi.org/10.3389/fgene.2017.00068
GIR	340	Gir	Asian Indicine	doi.org/10.3389/fgene.2017.00068
GIR	341	Gir	Asian Indicine	doi.org/10.3389/fgene.2017.00068
GIR	342	Gir	Asian Indicine	doi.org/10.3389/fgene.2017.00068
GIR	346	Gir	Asian Indicine	doi.org/10.3389/fgene.2017.00068
GIR	347	Gir	Asian Indicine	doi.org/10.3389/fgene.2017.00068
GIR	348	Gir	Asian Indicine	doi.org/10.3389/fgene.2017.00068
GIR	352	Gir	Asian Indicine	doi.org/10.3389/fgene.2017.00068
GIR	353	Gir	Asian Indicine	doi.org/10.3389/fgene.2017.00068
GIR	354	Gir	Asian Indicine	doi.org/10.3389/fgene.2017.00068
SAH	SAH1A	Sahiwal	Asian Indicine	doi.org/10.1126/science.aav1002
SAH	SAH2A	Sahiwal	Asian Indicine	doi.org/10.1126/science.aav1002
SAH	SAH3B	Sahiwal	Asian Indicine	doi.org/10.1126/science.aav1002
SAH	SAH4B	Sahiwal	Asian Indicine	doi.org/10.1126/science.aav1002
SAH	SAH5A	Sahiwal	Asian Indicine	doi.org/10.1126/science.aav1002
SAH	SAH6B	Sahiwal	Asian Indicine	doi.org/10.1126/science.aav1002
SAH	SAH7A	Sahiwal	Asian Indicine	doi.org/10.1126/science.aav1002
SAH	SAH8B	Sahiwal	Asian Indicine	doi.org/10.1126/science.aav1002
SAH	SAH9A	Sahiwal	Asian Indicine	doi.org/10.1126/science.aav1002
SAH	SAH10A	Sahiwal	Asian Indicine	doi.org/10.1126/science.aav1002
MUT	257	Muturu	African Taurine	doi.org/10.3389/fgene.2017.00068
MUT	258	Muturu	African Taurine	doi.org/10.3389/fgene.2017.00068
MUT	259	Muturu	African Taurine	doi.org/10.3389/fgene.2017.00068
MUT	260	Muturu	African Taurine	doi.org/10.3389/fgene.2017.00068
MUT	261	Muturu	African Taurine	doi.org/10.3389/fgene.2017.00068
MUT	262	Muturu	African Taurine	doi.org/10.3389/fgene.2017.00068
MUT	263	Muturu	African Taurine	doi.org/10.3389/fgene.2017.00068
MUT	264	Muturu	African Taurine	doi.org/10.1126/science.aav1002
HRN	HRN1	Hariana	Asian Indicine	doi.org/10.1126/science.aav1002
HRN	HRN2	Hariana	Asian Indicine	doi.org/10.1126/science.aav1002
HRN	HRN3	Hariana	Asian Indicine	doi.org/10.1126/science.aav1002
HRN	HRN4	Hariana	Asian Indicine	doi.org/10.1126/science.aav1002
HRN	HRN5	Hariana	Asian Indicine	doi.org/10.1126/science.aav1002
HRN	HRN6	Hariana	Asian Indicine	doi.org/10.1126/science.aav1002
HRN	HRN7	Hariana	Asian Indicine	doi.org/10.1126/science.aav1002
HRN	HRN8	Hariana	Asian Indicine	doi.org/10.1126/science.aav1002
HRN	HRN9	Hariana	Asian Indicine	doi.org/10.1126/science.aav1002
HRN	HRN10	Hariana	Asian Indicine	doi.org/10.1126/science.aav1002
